# Comparative Analysis of Gene Importance in *Escherichia coli* Across Growth Conditions

**DOI:** 10.1101/2025.10.02.679994

**Authors:** Antoine Champie, Simon Jeanneau, Amélie De Grandmaison, Mathias Martin Silva, Jean-Philippe Coté, Pierre-Étienne Jacques, Sébastien Rodrigue

**Author notes:** **Correspondence** To whom correspondence should be addressed: Sébastien Rodrigue, Université de Sherbrooke, Sherbrooke, 2500 boulevard de l’Université, Sherbrooke, QC J1K 2R1, Pierre-Étienne Jacques, Université de Sherbrooke, Sherbrooke, 2500 boulevard de l’Université, Sherbrooke, QC J1K 2R1. These authors contributed equally to this work (Antoine Champie, Simon Jeanneau, Amélie De Grandmaison).

## Abstract

As the ability to synthesize complete genomes becomes increasingly accessible, the question of what should compose those sequences is becoming more prevalent. However, identifying genes essential for the survival of an organism is challenging, as gene essentiality is a nuanced concept that heavily depends on context. In this study, we identified growth medium-specific important genes by performing transposon mutagenesis in *Escherichia coli* BW25113 and sequencing mutant populations at multiple time points in three growth media. Our analysis revealed a core set of 412 important genes shared across all conditions, along with distinct medium-specific gene sets of varying sizes. By analyzing temporal variations in read counts for each gene, we identified additional sets of genes whose inactivation causes a lighter impact on fitness. We used this dataset to define medium-specific gene modules required to sustain robust growth under each condition. Our study underscores the context-dependent nature of gene essentiality and marks a step toward refining the concept from a universal list to a more nuanced, condition-specific framework, which will be invaluable for future genome design efforts.

**Graphical abstract:** 
