## Supplementary material for "Comparative Analysis of Gene Importance in *Escherichia coli* Across Growth Conditions": Table_S5

### Sheet: File_content
Tab	Content
Partially_important_genes	Genes with an important subregion in either MOPS or EZR media.

### Sheet: Partially_important_genes
Gene	iScore EZR	iScore MOP	Separation_Quality_EZR	Optimal_split_point_EZR	Separation_Quality_MOP	Optimal_split_point_MOP	Manual Curation EZR	Manual Curation MOPS
panD	18.4211	40	0.605263	10	0.44	20	Partially important	Partially important
gloB	41.7722	33.3333	0.670886	36	0.851852	16	Partially important	Partially important
yafN	10.7143	22.2222	Low_Score	Low_Score	0.944444	5	Unclear	Partially important
gpt	32.6087	0	0.673913	32	Low_Score	Low_Score	Partially important	Not important
acpH	18.3333	17.5	0.616667	45	0.7	29	Partially important	Partially important
ispA	22.1053	15.3846	0.694737	25	0.415385	3	Unclear	Unclear
ybaZ	25.641	20	0.974359	28	1	20	Partially important	Partially important
sdhD	14.7059	36.3636	Low_Score	Low_Score	0.818182	9	Not important	Partially important
ybgC	80	44.4444	0.725	3	0.851852	16	Important	Partially important
rybA	9.09091	27.2727	Low_Score	Low_Score	0.863636	8	Partially important	Partially important
pflA	53.8462	80.7692	0.628205	26	0.903846	6	Partially important	Partially important
focA	57.1429	77.0492	0.593407	58	0.967213	48	Partially important	Partially important
rne	68.4814	78.8382	0.770774	94	0.925311	53	Partially important	Partially important
yceD	26.4151	8.33333	0.754717	33	Low_Score	Low_Score	Partially important	Not important
minE	56	62.5	0.92	9	0.8125	3	Partially important	Not important
hns	56.0976	96.2963	0.634146	9	High_Score	High_Score	Partially important	Important
pspD	35	7.69231	0.8	10	Low_Score	Low_Score	Partially important	Not important
ydcK	15.3846	4.22535	0.75	81	Low_Score	Low_Score	Partially important	Not important
ortT	53.3333	22.2222	1	8	0.777778	4	Partially important	Partially important
rspR	38.8889	47.9167	0.486111	33	0.770833	23	Partially important	Partially important
gnsB	26.6667	0	0.8	9	Low_Score	Low_Score	Partially important	Not important
relB	54.5455	78.5714	0.727273	9	1	3	Partially important	Partially important
ynfG	10.9375	27.907	Low_Score	Low_Score	0.651163	33	Not important	Partially important
ydhL	9.09091	57.1429	Low_Score	Low_Score	0.714286	3	Not important	Partially important
lpp	40.9091	78.5714	0.590909	5	0.928571	3	Partially important	Partially important
menI	17.0732	25.9259	0.707317	11	0.666667	4	Partially important	Partially important
ihfA	58.6207	94.7368	0.758621	7	High_Score	High_Score	Partially important	Important
yebG	0	16.6667	Low_Score	Low_Score	0.888889	14	Not important	Partially important
ruvA	14.2857	46.5116	Low_Score	Low_Score	0.744186	24	Partially important	Partially important
cheB	17.8571	6.57895	0.794643	87	Low_Score	Low_Score	Partially important	Not important
fliG	14.1509	16.6667	Low_Score	Low_Score	0.652778	48	Partially important	Partially important
isrC	23.5294	20	0.882353	4	0.6	3	Partially important	Not important
gmm	8.16327	21.875	Low_Score	Low_Score	0.84375	9	Not important	Partially important
metG	85.9729	91.4474	0.80543	174	High_Score	High_Score	Partially important	Partially important
lapC	54.4503	99.2366	0.638743	85	High_Score	High_Score	Partially important	Important
ccmD	21.0526	0	0.947368	14	Low_Score	Low_Score	Partially important	Not important
yojO	28.5714	50	0.5	6	1	4	Unclear	Partially important
ompC	8.47458	26.25	Low_Score	Low_Score	0.675	20	Partially important	Partially important
sixA	2.04082	48.4848	Low_Score	Low_Score	0.636364	22	Not important	Partially important
cysW	29.0323	68.254	0.516129	71	0.634921	21	Partially important	Partially important
yffL	16.4179	8.88889	0.746269	20	Low_Score	Low_Score	Partially important	Unclear
yffS	76.4706	60.3448	0.788235	7	0.775862	12	Partially important	Partially important
eutN	25.9259	33.3333	0.37037	11	0.888889	10	Unclear	Partially important
rodZ	35.1852	46.5753	0.833333	68	0.60274	46	Partially important	Partially important
iscU	63.1579	36	0.631579	8	0.6	6	Partially important	Partially important
iscR	52	45.4545	0.56	11	0.69697	9	Partially important	Partially important
acpS	47.3684	32	0.842105	19	0.84	13	Partially important	Partially important
rnc	84.507	70.8333	0.873239	8	0.75	33	Partially important	Important
rseA	33.8235	26.087	0.632353	39	0.630435	39	Partially important	Partially important
pheA	1.6129	72.9412	Low_Score	Low_Score	0.917647	60	Not important	Partially important
rnlB	48.6486	16.6667	0.648649	15	0.541667	3	Partially important	Not important
gutM	11.4286	26.087	Low_Score	Low_Score	0.956522	16	Partially important	Partially important
hypA	0	18.1818	Low_Score	Low_Score	0.909091	5	Not important	Partially important
epd	30.2752	36.4865	0.623853	26	0.554054	14	Partially important	Partially important
yqgD	30.4348	80	0.652174	12	0.933333	3	Partially important	Partially important
yggU	17.8571	0	0.964286	22	Low_Score	Low_Score	Partially important	Unclear
mqsA	38.4615	30.7692	0.897436	25	1	18	Partially important	Partially important
higA	57.1429	64.2857	0.714286	16	0.785714	11	Partially important	Partially important
yqjF	7.69231	19.2308	Low_Score	Low_Score	0.884615	6	Unclear	Partially important
yhbQ	24.1379	26.3158	0.62069	16	0.578947	10	Partially important	Partially important
sraG	26.3158	8.33333	0.684211	4	Low_Score	Low_Score	Unclear	Unclear
rbfA	35	50	0.6	11	0.807692	8	Partially important	Partially important
cysG	0.675676	45.5446	Low_Score	Low_Score	0.653465	67	Not important	Partially important
livF	0	22	Low_Score	Low_Score	0.78	33	Not important	Partially important
secB	65.9574	38.7097	0.787234	28	0.483871	18	Partially important	Partially important
rpmG	35.7143	25	0.857143	7	0.75	3	Partially important	Partially important
spoT	66.9565	72.1519	0.865217	154	0.867089	121	Partially important	Partially important
yidD	25	26.6667	0.916667	16	0.733333	11	Partially important	Partially important
ilvM	0	18.75	Low_Score	Low_Score	0.625	12	Not important	Partially important
cyaA	38.8489	42.4084	0.895683	108	0.921466	82	Partially important	Partially important
dsbA	0	20.4545	Low_Score	Low_Score	0.704545	15	Not important	Partially important
ftsN	26.4706	43.4783	0.95098	74	0.608696	48	Partially important	Partially important
thiS	16.6667	100	0.666667	4	High_Score	High_Score	Unclear	Important
thiF	0	77.7778	Low_Score	Low_Score	0.740741	13	Not important	Partially important
rsd	2.08333	25	Low_Score	Low_Score	0.84375	7	Partially important	Partially important
hfq	36.6667	68.4211	0.466667	16	0.736842	12	Partially important	Partially important
ridA	0	20	Low_Score	Low_Score	0.6	10	Not important	Unclear
0.0180952
