## Supplementary material for "Comparative Analysis of Gene Importance in *Escherichia coli* Across Growth Conditions": Table_S1

### Sheet: File_content
Tab	Content
Pool_Composition	Composition of the read pools used as input for analysis along various QC metrics including total number of read and insertion sites.

### Sheet: Pool_Composition
With plasmid removal (used in the article)	Experiment	Passage	Insertions sites	Sequenced Replicates	Insertion density (ins/kb)	raw reads R1	raw reads R2	Genomic (CP009273.1) mapped reads	Total mapped reads	pFG051 mapped reads	pAC017cI mapped reads	% genomic reads	files included (SRA library ID)
EZR_P5_POOL_bin	Bin analysis	5	837 713	20	180.9	50694418	50694418	98 076 923	98 564 535	480 301	5 567	99.507	EZR_Passage5_rep01 EZR_Passage5_rep02 EZR_Passage5_rep03 EZR_Passage5_rep04 EZR_Passage5_rep05 EZR_Passage5_rep06 EZR_Passage5_rep07 EZR_Passage5_rep08 EZR_Passage5_rep09 EZR_Passage5_rep10 EZR_Passage5_rep11 EZR_Passage5_rep12 EZR_Passage5_rep13 EZR_Passage5_rep14 EZR_Passage5_rep15 EZR_Passage5_rep16 EZR_Passage5_rep17 EZR_Passage5_rep18 EZR_Passage5_rep19 EZR_Passage5_rep20
LB_P5_POOL_bin	Bin analysis	5	229 591	20	49.6	50643922	50643922	99 236 980	99 297 395	57 229	1 898	99.9405	LBM_Passage5_rep01 LBM_Passage5_rep02 LBM_Passage5_rep03 LBM_Passage5_rep04 LBM_Passage5_rep05 LBM_Passage5_rep06 LBM_Passage5_rep07 LBM_Passage5_rep08 LBM_Passage5_rep09 LBM_Passage5_rep10 LBM_Passage5_rep11 LBM_Passage5_rep12 LBM_Passage5_rep13 LBM_Passage5_rep14 LBM_Passage5_rep15 LBM_Passage5_rep16 LBM_Passage5_rep17 LBM_Passage5_rep18 LBM_Passage5_rep19 LBM_Passage5_rep20
MOPS_P5_POOL_bin	Bin analysis	5	602 505	20	130.1	38085994	38085994	74 151 023	74 233 831	78 660	2 662	99.8904	MOP_Passage5_rep01 MOP_Passage5_rep02 MOP_Passage5_rep03 MOP_Passage5_rep04 MOP_Passage5_rep05 MOP_Passage5_rep06 MOP_Passage5_rep07 MOP_Passage5_rep08 MOP_Passage5_rep09 MOP_Passage5_rep10 MOP_Passage5_rep11 MOP_Passage5_rep12 MOP_Passage5_rep13 MOP_Passage5_rep14 MOP_Passage5_rep15 MOP_Passage5_rep16 MOP_Passage5_rep17 MOP_Passage5_rep18 MOP_Passage5_rep19 MOP_Passage5_rep20
Common_P0_POOL	Temporal variation analysis	0	62 175	13	13.4	11388605	11388605	11 107 016	16 957 861	5 683 220	165 684	65.5052	EZR_Passage0_rep01 EZR_Passage0_rep02 EZR_Passage0_rep03 EZR_Passage0_rep04 EZR_Passage0_rep05 EZR_Passage0_rep06 LBM_Passage0_rep01 LBM_Passage0_rep02 LBM_Passage0_rep03 LBM_Passage0_rep04 MOP_Passage0_rep01 MOP_Passage0_rep02 MOP_Passage0_rep03
EZR_P1_POOL	Temporal variation analysis	1	48 659	12	10.5	3677479	3677479	3 799 153	5 606 773	1 693 243	113 562	67.7699	EZR_Passage1_rep01 EZR_Passage1_rep02 EZR_Passage1_rep03 EZR_Passage1_rep04 EZR_Passage1_rep05 EZR_Passage1_rep06 EZR_Passage1_rep07 EZR_Passage1_rep08 EZR_Passage1_rep09 EZR_Passage1_rep10 EZR_Passage1_rep11 EZR_Passage1_rep12
EZR_P2_POOL	Temporal variation analysis	2	166 465	12	35.9	7113057	7113057	13 116 739	13 612 988	433 902	61 889	96.3578	EZR_Passage2_rep01 EZR_Passage2_rep02 EZR_Passage2_rep03 EZR_Passage2_rep04 EZR_Passage2_rep05 EZR_Passage2_rep06 EZR_Passage2_rep07 EZR_Passage2_rep08 EZR_Passage2_rep09 EZR_Passage2_rep10 EZR_Passage2_rep11 EZR_Passage2_rep12
EZR_P3_POOL	Temporal variation analysis	3	633 017	12	136.7	34507010	34507010	64 623 079	69 438 016	4 805 043	8 878	93.0672	EZR_Passage3_rep01 EZR_Passage3_rep02 EZR_Passage3_rep03 EZR_Passage3_rep04 EZR_Passage3_rep05 EZR_Passage3_rep06 EZR_Passage3_rep07 EZR_Passage3_rep08 EZR_Passage3_rep09 EZR_Passage3_rep10 EZR_Passage3_rep11 EZR_Passage3_rep12
EZR_P4_POOL	Temporal variation analysis	4	681 818	12	147.2	38682659	38682659	75 067 881	75 345 525	271 631	4 661	99.6333	EZR_Passage4_rep01 EZR_Passage4_rep02 EZR_Passage4_rep03 EZR_Passage4_rep04 EZR_Passage4_rep05 EZR_Passage4_rep06 EZR_Passage4_rep07 EZR_Passage4_rep08 EZR_Passage4_rep09 EZR_Passage4_rep10 EZR_Passage4_rep11 EZR_Passage4_rep12
EZR_P5_POOL	Temporal variation analysis	5	713 859	Subset of 12 out of 20 sequenced	154.1	44485786	44485786	86 281 058	86 763 050	475 684	4 856	99.4461	EZR_Passage5_rep09 EZR_Passage5_rep10 EZR_Passage5_rep11 EZR_Passage5_rep12 EZR_Passage5_rep13 EZR_Passage5_rep14 EZR_Passage5_rep15 EZR_Passage5_rep16 EZR_Passage5_rep17 EZR_Passage5_rep18 EZR_Passage5_rep19 EZR_Passage5_rep20
LB_P1_POOL	Temporal variation analysis	1	130 528	12	28.2	17505157	17505157	25 771 507	30 434 927	4 446 176	214 742	84.6844	LBM_Passage1_rep01 LBM_Passage1_rep02 LBM_Passage1_rep03 LBM_Passage1_rep04 LBM_Passage1_rep05 LBM_Passage1_rep06 LBM_Passage1_rep07 LBM_Passage1_rep08 LBM_Passage1_rep09 LBM_Passage1_rep10 LBM_Passage1_rep11 LBM_Passage1_rep12
LB_P2_POOL	Temporal variation analysis	2	156 525	12	33.8	35738355	35738355	68 271 643	68 642 101	356 948	12 694	99.4615	LBM_Passage2_rep01 LBM_Passage2_rep02 LBM_Passage2_rep03 LBM_Passage2_rep04 LBM_Passage2_rep05 LBM_Passage2_rep06 LBM_Passage2_rep07 LBM_Passage2_rep08 LBM_Passage2_rep09 LBM_Passage2_rep10 LBM_Passage2_rep11 LBM_Passage2_rep12
LB_P3_POOL	Temporal variation analysis	3	180 891	12	39.1	52733746	52733746	103 233 685	104 308 787	1 070 699	2 994	98.9706	LBM_Passage3_rep01 LBM_Passage3_rep02 LBM_Passage3_rep03 LBM_Passage3_rep04 LBM_Passage3_rep05 LBM_Passage3_rep06 LBM_Passage3_rep07 LBM_Passage3_rep08 LBM_Passage3_rep09 LBM_Passage3_rep10 LBM_Passage3_rep11 LBM_Passage3_rep12
LB_P4_POOL	Temporal variation analysis	4	162 214	12	35	53190088	53190088	104 536 811	104 652 741	112 322	2 069	99.8907	LBM_Passage4_rep01 LBM_Passage4_rep02 LBM_Passage4_rep03 LBM_Passage4_rep04 LBM_Passage4_rep05 LBM_Passage4_rep06 LBM_Passage4_rep07 LBM_Passage4_rep08 LBM_Passage4_rep09 LBM_Passage4_rep10 LBM_Passage4_rep11 LBM_Passage4_rep12
LB_P5_POOL	Temporal variation analysis	5	132 382	Subset of 12 out of 20 sequenced	28.6	42780944	42780944	84 202 843	84 256 293	50 922	1 487	99.9378	LBM_Passage5_rep09 LBM_Passage5_rep10 LBM_Passage5_rep11 LBM_Passage5_rep12 LBM_Passage5_rep13 LBM_Passage5_rep14 LBM_Passage5_rep15 LBM_Passage5_rep16 LBM_Passage5_rep17 LBM_Passage5_rep18 LBM_Passage5_rep19 LBM_Passage5_rep20
MOPS_P1_POOL	Temporal variation analysis	1	77 343	12	16.7	8935500	8935500	4 888 782	18 055 652	12 984 562	180 273	27.0792	MOP_Passage1_rep01 MOP_Passage1_rep02 MOP_Passage1_rep03 MOP_Passage1_rep04 MOP_Passage1_rep05 MOP_Passage1_rep06 MOP_Passage1_rep07 MOP_Passage1_rep08 MOP_Passage1_rep09 MOP_Passage1_rep10 MOP_Passage1_rep11 MOP_Passage1_rep12
MOPS_P2_POOL	Temporal variation analysis	2	123 595	12	26.7	8759582	8759582	5 982 990	22 174 946	16 101 477	90 186	26.9812	MOP_Passage2_rep01 MOP_Passage2_rep02 MOP_Passage2_rep03 MOP_Passage2_rep04 MOP_Passage2_rep05 MOP_Passage2_rep06 MOP_Passage2_rep07 MOP_Passage2_rep08 MOP_Passage2_rep09 MOP_Passage2_rep10 MOP_Passage2_rep11 MOP_Passage2_rep12
MOPS_P3_POOL	Temporal variation analysis	3	452 950	12	97.8	32433972	32433972	60 516 089	65 346 399	4 816 016	13 484	92.6093	MOP_Passage3_rep01 MOP_Passage3_rep02 MOP_Passage3_rep03 MOP_Passage3_rep04 MOP_Passage3_rep05 MOP_Passage3_rep06 MOP_Passage3_rep07 MOP_Passage3_rep08 MOP_Passage3_rep09 MOP_Passage3_rep10 MOP_Passage3_rep11 MOP_Passage3_rep12
MOPS_P4_POOL	Temporal variation analysis	4	436 943	12	94.3	31146499	31146499	60 859 633	61 307 272	444 200	2 848	99.2708	MOP_Passage4_rep01 MOP_Passage4_rep02 MOP_Passage4_rep03 MOP_Passage4_rep04 MOP_Passage4_rep05 MOP_Passage4_rep06 MOP_Passage4_rep07 MOP_Passage4_rep08 MOP_Passage4_rep09 MOP_Passage4_rep10 MOP_Passage4_rep11 MOP_Passage4_rep12
MOPS_P5_POOL	Temporal variation analysis	5	438 601	Subset of 12 out of 20 sequenced	94.7	33445193	33445193	65 362 457	65 438 256	72 839	2 118	99.8855	MOP_Passage5_rep09 MOP_Passage5_rep10 MOP_Passage5_rep11 MOP_Passage5_rep12 MOP_Passage5_rep13 MOP_Passage5_rep14 MOP_Passage5_rep15 MOP_Passage5_rep16 MOP_Passage5_rep17 MOP_Passage5_rep18 MOP_Passage5_rep19 MOP_Passage5_rep20
EZR_P0_1_No_Dig	Plasmidic DNA assessment	0	2 404	1	0.5	2426126	2426126	82 533	7 179 046	7 093 938	2 562	1.1	EZR_Passage_0_NoDigestion
EZR_P1_1_No_Dig		1	2 030	1	0.4	476591	476591	37 094	1 391 924	1 354 126	691	2.7	EZR_Passage_1_NoDigestion
EZR_P2_1_No_Dig		2	18 075	1	3.9	491996	491996	301 317	1 316 879	1 014 466	1 080	22.9	EZR_Passage_2_NoDigestion
LB_P0_1_No_Dig		0	4 887	1	1.1	4831168	4831168	136 577	14 122 427	13 979 739	6 054	1	LBM_Passage_0_NoDigestion
LB_P1_1_No_Dig		1	8 705	1	1.9	441366	441366	124 082	1 254 395	1 129 778	511	9.9	LBM_Passage_1_NoDigestion
LB_P2_1_No_Dig		2	24 262	1	5.2	2166988	2166988	3 772 687	4 570 124	796 921	459	82.6	LBM_Passage_2_NoDigestion
MOPS_P0_1_No_Dig		0	1 607	1	0.3	2454278	2454278	56 314	7 262 387	7 203 671	2 390	0.8	MOP_Passage_0_NoDigestion
MOPS_P1_1_No_Dig		1	4 461	1	1	1985058	1985058	92 488	5 852 458	5 756 894	3 062	1.6	MOP_Passage_1_NoDigestion
MOPS_P2_1_No_Dig		2	18 001	1	3.9	2024088	2024088	570 761	5 736 002	5 157 549	7 648	10	MOP_Passage_2_NoDigestion
